# Crystallographic fragment screening of CDK2-cyclin A: FragLites map sites of protein-protein interaction

**DOI:** 10.1101/2024.06.03.596235

**Authors:** Ian Hope, Martin E. M. Noble, Michael J. Waring, E. M. Martin Noble, Jane A. Endicott, Natalie J. Tatum

**Affiliations:** Newcastle University Centre for Cancer, Translational and Clinical Research Institute, Newcastle University, Paul O’Gorman Building, Newcastle upon Tyne, NE2 4HH, UK; Cancer Research Horizons Therapeutic Innovation, Newcastle Drug Discovery Group, Translational and Clinical Research Institute, Newcastle University, Paul O’Gorman Building, Newcastle upon Tyne, NE2 4HH, UK; Chemistry, School of Natural and Environmental Sciences, Newcastle University, Bedson Building, Newcastle upon Tyne, NE1 7RU, UK

**Keywords:** cyclin, protein kinase, regulation, X-ray crystallography, inhibitor design, cell cycle, protein kinase, protein-protein interactions, structure guided inhibitor design

## Abstract

Protein-protein interaction sites (PPIs) are potentially more selective therapeutic binding sites than protein substrate binding sites. PPIs include distinct regions frequently called “hotspots,” sites of key amino acid interactions. Prospective identification of these hotspots through X-ray crystallographic screening could assist in the identification of separation of function mutants for experimental validation, enhance confidence in AI-generated multiprotein complex predictions and accelerate development of selective chemical probes. To explore these applications, we utilize the FragLite library to examine the binding surfaces of CDK2-cyclin A. The many protein- and peptide-CDK2-cyclin A complexes that have been structurally characterised make this complex an appropriate test case. We show that FragLites comprehensively map both known sites of protein-protein interaction on CDK2-cyclin A and identify a possible uncharacterised site, providing a structural method toward directing mechanistic studies and providing starting points for chemical probe design.
