## Supplemental Table 2 for "Crystallographic fragment screening of CDK2-cyclin A: FragLites map sites of protein-protein interaction"

### Sheet: S2
	Complex	2A-FL1	2A-FL2	2A-FL3	2A-FL4	2A-FL5	2A-FL6	2A-FL7	2A-FL8	2A-FL9	2A-FL10
	BAG number	mx18598-56	mx18598-56	mx18598-56	mx18598-56	mx18598-56	mx18598-56	mx18598-56	mx18598-56	mx18598-56	mx24948-23
	Beamline	i-03	i-03	i-03	i-03	i-03	i-03	i-03	i-03	i-03	i-03
	PDB code	9ETP	9ETB	9ETA	9ET9	9ET8	9ET7	9ET6	9ET5	9ET4	9ET3
	Data Collection
	Wavelength (Å)	0.898423	0.898423	0.898423	0.898423	0.898423	0.898423	0.898423	0.898423	0.898423	0.918388
	Space Group	P 21 21 21	P 21 21 21	P 21 21 21	P 21 21 21	P 21 21 21	P 21 21 21	P 21 21 21	P 21 21 21	P 21 21 21	P 21 21 21
	Unit Cell dimensions (a,b,c)(Å)	90.000, 90.000, 90.000	90.000, 90.000, 90.000	90.000, 90.000, 90.000	90.000, 90.000, 90.000	90.000, 90.000, 90.000	90.000, 90.000, 90.000	90.000, 90.000, 90.000	90.000, 90.000, 90.000	90.000, 90.000, 90.000	90.000, 90.000, 90.000
	Unit Cell dimensions (α,β,γ)(°)	73.864 133.717 147.866	74.151 133.667 147.940	74.164 133.630 147.675	74.211 133.836 148.060	74.171 133.268 147.371	74.181 133.725 147.940	74.252 133.568 147.658	73.979 133.588 147.242	73.832 133.200 147.089	74.121, 133.849, 148.042
	Resolution (Å)	147.87-2.48 (2.56-2.48)	147.94-2.76 (2.88-2.76)	99.08-2.5 (2.58-2.5)	148.06-2.48 (2.56-2.48)	98.85-2.31 (2.37-2.31)	147.94-2.3 (2.36-2.3)	147.66-2.54 (2.62-2.54)	147.24-2.51 (2.63-2.53)	133.2-2.62 (2.72-2.62)	148.04-2.34 (2.4-2.34)
	Rmerge	0.173 (1.225)	0.445 (2.173)	0.146 (1.051)	0.166 (1.5)	0.14 (1.389)	0.136 (1.4)	0.164 (1.542)	0.129 (0.904)	0.3 (2.803)	0.116 (1.624)
	I/σ(I)	11.3 (2.1)	7 (1.4)	11.7 (2.2)	10.7 (1.7)	11.3 (1.6)	12.3 (1.8)	11.1 (1.7)	13.8 (2.8)	6.2 (0.7)	16.8 (1.9)
	CC 1/2	0.998 (0.779)	0.982 (0.489)	0.998 (0.851)	0.998 (0.746)	0.998 (0.827)	0.999 (0.71)	0.998 (0.712)	0.999 (0.892)	0.994 (0.718)	0.999 (0.658)
	Completeness	95 (100)	99.4 (99.1)	100 (100)	94.1 (100)	99.4 (100)	94.3 (100)	100 (100)	90.3 (100)	96.9 (100)	94.4 (100)
	Redundancy	13.5 (14)	13.6 (12.8)	13.5 (13.7)	13.4 (13.5)	13.5 (13.3)	13.5 (13.4)	13.7 (14.4)	13.5 (14.3)	13.6 (14.4)	13.5 (14.1)
	Refinement
	No. reflections all/free	50088 / 2559	38242 / 1861	50452 / 2583	48487 / 2479	64050 / 3343	60549 / 3100	47959 / 2512	44724 / 2355	41560 / 2076	59403 / 3102
	R-factor/R-free	0.200 / 0.231	0.212 / 0.228	0.218 / 0.240	0.224 / 0.246	0.225 / 0.242	0.239 / 0.271	0.223 / 0.239	0.200 / 0.221	0.220 / 0.222	0.183 / 0.221
	Bonds (Å)	0.0087	0.0083	0.0082	0.0089	0.0085	0.0105	0.0086	0.0079	0.0084	0.0068
	Angles (°)	1.751	1.649	1.685	1.634	1.646	1.468	1.6	1.626	1.625	1.685
	# of Identified Binding Events	15	16	6	12	7	4	12	11	6	16
	Complex	2A-FL11	2A-FL12	2A-FL13	2A-FL14	2A-FL16	2A-FL17	2A-FL18	2A-FL19	2A-FL20	2A-FL22
	BAG number	mx18598-56	mx18598-56	mx18598-56	mx24948-23	mx18598-56	mx18598-56	mx18598-56	mx18598-56	mx18598-56	mx18598-56
	Beamline	i-03	i-03	i-03	i-03	i-03	i-03	i-03	i-03	i-03	i-03
	PDB code	9ET2	9ET1	9ET0	9ESZ	9ESY	9ESX	9ESW	9ESV	9ESU	9ESS
	Data Collection
	Wavelength (Å)	0.898423	0.898423	0.898423	0.918388	0.898423	0.898423	0.898423	0.898423	0.898423	0.898423
	Space Group	P 21 21 21	P 21 21 21	P 21 21 21	P 21 21 21	P 21 21 21	P 21 21 21	P 21 21 21	P 21 21 21	P 21 21 21	P 21 21 21
	Unit Cell dimensions (a,b,c)(Å)	73.839 132.986 146.871	73.971 133.287 147.260	74.057 133.648 147.727	74.093, 133.704, 147.709	74.073, 133.635, 148.056	74.124, 133.905, 147.584	74.125, 134.031, 147.881	74.016, 133.921, 147.886	74.127, 133.735, 147.673	74.237, 133.439, 147.625
	Unit Cell dimensions (α,β,γ)(°)	90.00, 90.00, 90.00	90.00, 90.00, 90.00	90.00, 90.00, 90.00	90.00, 90.00, 90.00	90.00, 90.00, 90.00	90.00, 90.00, 90.00	90.00, 90.00, 90.00	90.00, 90.00, 90.00	90.00, 90.00, 90.00	90.00, 90.00, 90.00
	Resolution (Å)	146.87-2.37 (2.43-2.37)	133.29-2.35 (2.42-2.35)	147.73-2.19 (2.24-2.19)	147.71-2.42 (2.49-2.42)	148.06-2.38 (2.45-2.38)	147.58-2.37 (2.44-2.37)	147.88-2.38 (2.45-2.38)	147.89-2.37 (2.43-2.37)	146.87-2.38 (2.45-2.38)	133.44-2.41 (2.48-2.41)
	Rmerge	0.351 (2.975)	0.195 (2.006)	0.132 (1.764)	0.056 (0.38)	0.187 (1.806)	0.172 (2.064)	0.154 (2.048)	0.373 (4.965)	0.192 (2.019)	0.216 (2.735)
	I/σ(I)	7.1 (1)	9.4 (1.3)	12.3 (1.5)	28.7 (6.9)	10.1 (1.4)	10.6 (1.2)	11 (1.2)	6.6 (0.6)	9.5 (1.2)	9.2 (1)
	CC 1/2	0.993 (0.411)	0.998 (0.6)	0.999 (0.612)	1 (0.971)	0.998 (0.701)	0.998 (0.568)	0.999 (0.593)	0.995 (0.184)	0.998 (0.607)	0.998 (0.411)
	Completeness	96.6 (99.1)	89.5 (100)	100 (100)	92.2 (100)	100 (100)	93.5 (100)	94.9 (100)	99 (100)	92 (100)	94.4 (100)
	Redundancy	13.6 (13.5)	13.5 (13)	13.7 (14)	13.4 (14)	13.7 (13.4)	13.5 (13.2)	13.5 (13.4)	13.7 (13.2)	13.5 (13.4)	13.5 (13.7)
	Refinement
	No. reflections all/free	53447 / 2699	50865 / 2585	70850 / 3615	52347 / 2659	58304 / 2975	55818 / 2848	56222 / 2868	56716 / 2911	53268 / 2703	50647 / 2584
	R-factor/R-free	0.229 / 0.231	0.221 / 0.228	0.235 / 0.239	0.212 / 0.213	0.256 / 0.262	0.222 / 0.229	0.232 / 0.239	0.227 / 0.229	0.213 / 0.216	0.212 / 0.219
	Bonds (Å)	0.0072	0.0072	0.0081	0.0078	0.009	0.0091	0.0083	0.0084	0.0084	0.0085
	Angles (°)	1.62	1.567	1.589	1.643	1.696	1.582	1.632	1.59	1.593	1.622
	# of Identified Binding Events	5	4	3	3	3	4	13	11	4	11
	Complex	2A-FL23	2A-FL24	2A-FL26	2A-FL27	2A-FL28	2A-FL29	2A-FL30	2A-FL31
	BAG number	mx18598-56	mx18598-56	mx18598-56	mx18598-56	mx18598-56	mx18598-56	mx18598-56	mx18598-56
	Beamline	i-03	i-03	i-03	i-03	i-03	i-03	i-03	i-03
	PDB code	9ESR	9ESQ	9ESP	9ESO	9ESN	9ESL	9ESK	9ESJ
	Data Collection
	Wavelength (Å)	0.898423	0.898417	0.898423	0.898423	0.898423	0.898423	0.898423	0.898423
	Space Group	P 21 21 21	P 21 21 21	P 21 21 21	P 21 21 21	P 21 21 21	P 21 21 21	P 21 21 21	P 21 21 21
	Unit Cell dimensions (a,b,c)(Å)	74.222, 133.812, 147.855	73.953, 133.767, 147.889	74.064, 133.712, 147.734	74.086, 134.007, 147.982	74.176, 134.163, 147.945	74.132, 134.211, 147.853	74.092, 134.078, 147.750	74.01, 134.16, 147.67
	Unit Cell dimensions (α,β,γ)(°)	90.00, 90.00, 90.00	90.00, 90.00, 90.00	90.00, 90.00, 90.00	90.00, 90.00, 90.00	90.00, 90.00, 90.00	90.00, 90.00, 90.00	90.00, 90.00, 90.00	90.00, 90.00, 90.00
	Resolution (Å)	147.85-2.38 (2.45-2.38)	99.21-2.38 (2.45-2.38)	147.73-2.38 (2.45-2.38)	147.98-2.38 (2.45-2.38)	147.95-2.38 (2.45-2.38)	134.21-2.38 (2.45-2.38)	147.75-2.38 (2.28-2.45)	99.3-2.37 (2.43-2.37)
	Rmerge	0.244 (4.259)	0.139 (1.146)	0.246 (2.996)	0.191 (2.575)	0.19 (2.695)	0.12 (1.351)	0.171 (2.466)	0.139 (1.246)
	I/σ(I)	8.1 (0.6)	11.9 (2)	7.7 (0.8)	9.4 (1)	8.9 (0.9)	0.129 (1.461)	10 (1)	11.9 (1.9)
	CC 1/2	0.997 (0.187)	0.998 (0.828)	0.997 (0.445)	0.998 (0.498)	0.998 (0.482)	0.999 (0.759)	0.998 (0.466)	0.999 (0.786)
	Completeness	94 (99.7)	93.6 (100)	97.4 (100)	95.2 (100)	94.9 (100)	97.5 (100)	91.3 (100)	94.8 (100)
	Redundancy	13.5 (13.5)	13.5 (13.5)	13.6 (13.4)	13.6 (13.4)	13.5 (13.4)	13.7 (13.5)	13.5 (13.4)	13.6 (13.3)
	Refinement
	No. reflections all/free	55118 / 2795	55796 / 2834	55996 / 2867	54560 / 2790	55159 / 2799	57010 / 2893	52891 / 2680	53441 / 2734
	R-factor/R-free	0.220 / 0.227	0.206 / 0.210	0.209 / 0.212	0.218 / 0.221	0.209 / 0.213	0.217 / 0.220	0.211 / 0.217	0.218 / 0.223
	Bonds (Å)	0.0378	0.0081	0.0084	0.008	0.0073	0.0079	0.0083	0.0084
	Angles (°)	1.538	1.625	1.609	1.614	1.615	1.509	1.594	1.599
	# of Identified Binding Events	15	10	3	9	5	10	9	13
